# AmpliconDesign – An interactive web server for the design of high-throughput targeted DNA methylation assays

**DOI:** 10.1101/2020.05.23.043448

**Authors:** Maximilian Schönung, Jana Hess, Pascal Bawidamann, Sina Stäble, Joschka Hey, Jens Langstein, Yassen Assenov, Dieter Weichenhan, Pavlo Lutsik, Daniel B. Lipka

**Affiliations:** Section Translational Cancer Epigenomics, Division of Translational Medical Oncology, German Cancer Research Center (DKFZ) & National Center for Tumor Diseases (NCT), 69120 Heidelberg, Germany; Faculty of Biosciences, Heidelberg University, 69120 Heidelberg, Germany; Saarland University, 66123 Saarbrücken, Germany; Department of Informatics, Technical University of Munich, 85748 Garching, Germany; Division of Experimental Hematology, German Cancer Research Center (DKFZ), 69120 Heidelberg, Germany; Division of Cancer Epigenomics, German Cancer Research Center (DKFZ), 69120 Heidelberg, Germany; German-Israeli Helmholtz Research School in Cancer Biology

## Abstract

Targeted analysis of DNA methylation patterns based on bisulfite-treated genomic DNA (BT-DNA) is considered as a gold-standard for epigenetic biomarker development. Existing software tools facilitate primer design, primer quality control or visualization of primer localization. However, high-throughput design of primers for BT-DNA amplification is hampered by limits in throughput and functionality of existing tools, requiring users to repeatedly perform specific tasks manually. Consequently, the design of PCR primers for BT-DNA remains a tedious and time-consuming process. To bridge this gap, we developed ***AmpliconDesign***, a webserver providing a scalable and user-friendly platform for the design and analysis of targeted DNA methylation studies based on BT-DNA, e.g. deep amplicon bisulfite sequencing (ampBS-seq), EpiTYPER MassArray, or pyrosequencing. Core functionality of the web server includes high-throughput primer design and binding site validation based on *in silico* bisulfite-converted DNA sequences, prediction of fragmentation patterns for EpiTYPER MassArray, an interactive quality control as well as a streamlined analysis workflow for ampBS-seq.

**Availability and Implementation:** The *AmpliconDesign* webserver is freely available online at: https://amplicondesign.dkfz.de/. *AmpliconDesign* has been implemented using the R *Shiny* framework (Chang *et al.*, 2018). The source code is publicly available under the GNU General Public License v3.0 (https://github.com/MaxSchoenung/AmpliconDesign).

**Contact:** Daniel B. Lipka & Maximilian Schönung
