## Supplementary Table 1 for "AmpliconDesign – An interactive web server for the design of high-throughput targeted DNA methylation assays"

### Sheet: Input Data
Data	Imprinted Regions
Publication	https://doi.org/10.1101/2020.03.21.000042
Chromosome	Start	End	Start -100bp	End +100bp	IMPLICON_ID	Implicon CpGs	Extended Sequence
chr1	68050055	68050135	68049955	68050235	DIRAS3_1 (DIRAS3 TSS-DMR)	8	AGTGGACCCCCCCCCCCACTCCCCTCCACACTCCTTCCACCTTCCCAGGCCACCTGGCCTCAGGCTGAGGGGGAGGTGAAAGTTTCCAGGAACCAGAGGGCGTCCAAACCCAGCGGCCGTGCGGAGCTCAAGGTCCCGCCGCTGCTGTTGCGGCACCAGCCTGGCTCATGGACATCACCACGCACCTGCAAGGTCAGGTTTCTCTCTGGTGGCTGTGGCGGCTGCTACCCTCCTCGCCCATTTCAATCTTACTTTCACACTACATGACTCCACTATTACTT
chr1	68051460	68051544	68051360	68051644	DIRAS3_2 (DIRAS3 TSS-DMR)	6	TAGTCAGAAGACATAAACAGACACTTCACTGAAGATATGCAGATGGCAAATAACCATATGAAAACCTTTAATGTCATTAGCCATTAGAGAAATGGGAATACGAGGCTTTCGTTGTTCTTCGCCTCCCACTAGGGCGGGTTGAGGGTCTGGCTCCAGTAGCCCCGGGTGCCTCTCACTCCTTGGGCGCAATGCTACTATCCTGGCAGAACCCTCGCCGAACCCTCGCAGGACGCCCCATCGGGTCCGCCAGCGGCTAGGAAGCCCGATTGTGTCGTTCCTTTTTCC
chr2	206257411	206257639	206257311	206257739	GPR1-ZDBF2 (ZDBF2/GRP1 IG-DMR)	12	CTGATTGTCCAGCCTGTATCCAGGTGTCCCTCTCACAGGAAGCTTGTTTATATGGGCAGGTGCCCTTGTGGCTCTTGTCTGACCTATGTCCAGGTTATTCCGCTGAAGCCGGAATACTCCCTCTAAGAGCCCTGACCGGCAGGAGGGTTCGCTTCCAGTGTTTAGCTCAGGTGAGACACAGCAGAGGTAACACAACGAAACACGTGAAATAACAACAACAACAAAAGCAGTGTGTCACTGACAGATCCCAGAGAGAAGAGGACAGCACGTCTTGCAGGGCCAGCGAGAAGCGGGGAGCCATCTGGGACATGCACGCTTAGGCAGCGGGCGGGGAGCAAGCAAGAGTGTGCAGGGGAACTGTGGGCCAAGCCTTTAGAAGGGTCCAGGGCGTCACCCAAG…
chr3	181712902	181713043	181712802	181713143	SOX2 unmethylated control	14	GGCCTGGGCGCGGGCGTGAACCAGCGCATGGACAGTTACGCGCACATGAACGGCTGGAGCAACGGCAGCTACAGCATGATGCAGGACCAGCTGGGCTACCCGCAGCACCCGGGCCTCAATGCGCACGGCGCAGCGCAGATGCAGCCCATGCACCGCTACGACGTGAGCGCCCTGCAGTACAACTCCATGACCAGCTCGCAGACCTACATGAACGGCTCGCCCACCTACAGCATGTCCTACTCGCAGCAGGGCACCCCTGGCATGGCTCTTGGCTCCATGGGTTCGGTGGTCAAGTCCGAGGCCAGCTCCAGCCCCCCTGTGGTTACCTCTTCCTCCCACTCC
chr4	88697614	88697769	88697514	88697869	HERC3-NAP1L5 (NAP1L5 TSS-DMR)	16	CTCGGCATTTCACCGAATTAGGCAGGCTCTCGATAAAGTCATTTTTCGGCTTTGGGGCATTCTCTGCAGGGGTCTGGGGCTCCTCAGCCATCTGACCAGCCGCGCTGTCAGGGTCACCAGCCGCGCTGTCACAGTCTCCACCCTGCGCACCGCCTTCCGCCATTACCTCCTCTGCCGCTGCCTCCGCCGCTGCCGCCGCCTGGCTAGGCTCCGCAGGCCCCTGGTTTTCCGAGTCGGCCATGTTAGAGGAGAAGCCGCAGAGGTCTAGGAGGGCTCCCGCAGAGGCCCTGCACCCGAGCTGGTCCAGAGAGATCTTGCGGATGCGGCAAGTGGCGGTGACGTGCGGCCGCGGGAAT
chr6	3848861	3849001	3848761	3849101	FAM50B (FAM50B TSS-DMR)	7	CTCAGTGTCCCATGGTTATTAGAGCTTAGAACCCGGGGGAAACTGCTGTATAGAAGAGGTCAAACAAGCTGAGTGCAGGTTTTGTCACGAAACTGGGGGGCGAGTAGGGTTCTATTATCAAAGAATGGTTGTGTTGGGGCCATAAGAAAGAATTACAGGCAGTGGTGCGCAGGTAATGTTCACGAGACGCCACAGCGGGGTAGCATCAGAGGCGGGAGGAGGAGGGTTGGAGAGCAGGGCCGTGTTGCAAGGCTCTCTGGGTGGCCACAGCAGCTTGCGCTGCGCCCACATTGCTTCTGCGTGTTTACAGTTGGGCACGAGAAGGCTCAGCACGCACGCAC
chr6	144007130	144007295	144007030	144007395	PLAGL1 (PLAGL1 alt-TSS-DMR)	9	AGGATGAATACCCAGGCGTGCAACTGCTGGATCAGGAAACACGGACATCGGACGTCGTCAACTTTTCCAGATCCTTAACTGTTAAATGTTCTTATCTAAGCGCATATAAATTTACCACTATTTAACTTCAGAGCGAAAAGCGTGAAACATCAGAGAACATTTTATCTTTTCCCTCGGTCATTAAACAGTATTAATCACTTACCATGTGCTAAGTAAGCAATCTCTGAGCCCAGCGAGACCGGTGGGTTAATACGCGGAGGGGCTGCGGGGGAGGACTTAGGGGACCAGGACCTCAGTGAGGCCCCAGAAAGCACCCGGGAGGGGCCTCCGATCCTGCCTGGGAGGGAGGGGTTAGAGGAGGATTCC
chr6	160006385	160006528	160006285	160006628	IGF2R (IGF2R int2-DMR)	11	GCGTCTCCAGCCCTCATGCGCCTCCAGCTGCGCATCTCCCTAGGCGGGTACCTCAGCACCGCTGAGCCCACCCCCGCCCCTGCTCAGTGCCTCCCAGACACGCCCACTGCGGGCGGGACAGTGGGAGCTGTCCAGGCGCGGAGCTGTCCAGGCGCGGGAGCTGTCCAGGCGCGGGAGCTGTCCACGAGGCACTGACCTTGGTTTCAGAGCCTCTGCAGGGCTTCTGTGTCCTTTTGGCTGAGCCGACTGGGCAAAAGTTTTAGAAAAGACCCTGGGTGTTGCAGATGGAGAAGGATGATCGTGGCTGACTTTTGCTTGCAGGCAGAAGAACCACGGGGCCATCA
chr7	50782213	50782406	50782113	50782506	GRB10 (GRB10 alt-TSS-DMR)	32	GAATCGTCGTCACGGGTTTCCGTGGGTACAGTTATTACTCGTTACATAATATTAAACAATTAAGATTAAAAATGGTTACATAATACTGTCCTATGGCTGGCGGCAACGAAGCTCGGGATCTCGGACTGCAGCGAGCCCGCGGCAGGCGGGCAGGGGGCCGCGCGGCAAGACCTCCCCGCCTCCCTCCCGGGCCCTGTCCGCCGCGGCCGGGGCCTCTGCAGCCTGCGCAGGCCGATCCGCCCGCCGCCCCGGCTCGCGCCCACCGCCCACCGCCCACCGCCCAGCGCCCGCGGCGGAGCCCACCTGAGTACCTGGAGAGCGGGCGGCAGCACTGGCCGCACGGGGTCGCTGCGTGTGCGCCGCCGGCCCGGGTAGGGCTTCGGGGCCCGGCCCC
chr7	94656774	94656955	94656674	94657055	PEG10-SGCE (PEG10 TSS-DMR)	13	GTCTCCACGCAAAACTTGTCACGCCTTCACTGGCTGTACCCCAAAACAAATGGGGAAACCAAGCCTTAAAGGCTTGGGTTTCCAGGACCAAGTCCAGATACGGGCTGTAGACAGAGATGAGCTGCGGACAGTGATGAGCTGCAGACGGTCAGGAGCTATAGATCGATTTGCAATTTGCTCTTCAAATGCGCTACCAAGTGCCATGCTTTACAAACAGATAAGCGCTTCAAATGCGCTACAAACTGGCGCTTCAGATGCGCTACAAGCACGCTTCACGCGGGCGACAAACTGATGGGAGCTACAACTGGCGCTTCATTGCGCTATAAACTGATGGGCGCTTTATGTGCCACAAACTGACGGATGGGCGCTTCAGTGGCGCTAC
chr7	130491295	130491427	130491195	130491527	MEST (MEST alt-TSS-DMR)	18	CCTCCCTCTTTCTTGTGCCTCTGGGCCCTTGCATTGTGATTCTATCTTACGTAAATAAAGGGGGCTTTGCTCTCCTAATTGTGCCCACTGTTCTGTGCAGCGCGGACCGGCGCATGCAGCGAGCGGGGCTGCGAGGGCGCTGCTGTGGCCAGGCGTCTGGCATGCTGACCACGTCGCGCTGCTGTAAAGGAAACCTGCCCCGCGCAGCGGCGGTGGCTGGAGCGGGAGAAACCGGACTTTGTGCAACTTTGGCCATAGTGGCCATCCCATGAATCTGTTTACTAGCTTGGTGGTGGGTCCAACAGAGCTTGTTGCTCCCTAGCCGCTTGCTCG
chr9	107488093	107488282	107487993	107488382	KLF4 unmethylated control	21	GACGAAGAGGAGGCTGACGCTGACGAGGACACGGTGGCGGCCACTGACTCCGGAGGATGGGTCAGCGAATTGGAGAGAATAAAGTCCAGGTCCAGGAGATCGTTGAACTCCTCGGTCTCTCTCCGAGGTAGGGGCGCCAGGTTGCTACCGCCGCAAGCCGCACCGGCTCCGCCGCTCTCCAGGTCTGTGGCCACGGTCGCCGCCGCCAGGTCATAGGGGCGGCCGGGAAGCACTGGGGGAAGTCGCTTCATGTGGGAGAGCTCCTCCCGCCAGCGCTGCGGGGACAGGGCGGGAGAGACCTGTCAGTGGTGGTCCCCTGTTGCCACCCGACATACTGACGTGCTGGCGGGCCACGCGCGACTGCACCGCCCAGACATGGGGACTGGTCAG
chr11	2002886	2003085	2002786	2003185	IGF2-H19 (H19/IGF2 IG-DMR)	15	TATCATCCAAGGAACTGGGACACCTCATTGTCCCCCAAGCATCTCCTCCAATCTCCCCAACCTTCAACAATGCACCCTGGGGTGAATCAAACACATAGCCCGATGTTAGTCGCATGAGTGTCTATCTCTGACAACCCTCGGGAACCAATGCGGCACCTGGCCTGGGAGACCTGGGACGTTTCTGTGGGTGAACCCCAGCCAGGCGTGCTCGGGCTGTGATGTGTGAGCCTGCACTGCCGCCGCGCGGCCACTTCTGATTCCACACGTACAGCCGATTCTGCGCCATCAGGGCAGTGAGACGGGCCTCCCTTGGTGAGGTCAGCAAGATGGGCCGCCCTCGGTGAGGCTGGCATCCAAGACTGAATGGGAAGCCTCCAGAAATACCTGTGCGCTGTGCTTG
chr11	3827858	3827962	3827758	3828062	RHOG methylated control	9	CCGTAGGGTGTCAGGCTGGGCTCTCAGGTCCTTCTTGGTGCCCACCAGCAGGATGGGCACATCAGGGCAGTGGTGGCACACCTCTGGATGCCACTTGTGCCGCACGTTCTCATAGGACGGCGGACTGGCAATGGAGAAACAGATGACGAAAACGTTGGTCTGAGGGTAGGAGAGTGTACGGAGGCGGTCATACTCCTCCTGGCCCGCAGTGTCCCACAGGTTCAGGTTCACTGTGCGCCCGTCAACTGCGCTCTGCGCGCTGTAATTGTCGAACACGGTGGGGATGTACTCTTTGGGGAAAGCGT
chr13	48319000	48319175	48318900	48319275	RB1_1 (RB1 Int2-DMR)	16	TGTCCACGGAGCTACTGTCGCCGTCAGAGCGGGAAGGCACGTTCAGGGAGTAGAAGCGTGGGCTTGCAGAAAGGGACCTGTTGCTGCCTTACATGGGGGCCGGCAGGGTAGTCTTGGAAATGCCCAAGATTGCTTCCGCGCGCGTCAGTTCAGCGGACGTGTCTGCCTGGCACGAGGACCGTTCTACAAACTCGTTCCTGGAAGCCGGGCTCGCTGGAGGCGGAGCTTTGGTTTCCTTCGGGAGCTTGTGGGGAATGGTCAGCGTCTAGGCACCCCGGGCAAGGGTCTGTGGCCTTGGTGGCCACTGGCTTCCTCTAGCTGGGTGTTTTCCTGTGGGTCTCGCGCAAGGCACTTTTTTGTGGCGCTGCTTGTGCTG
chr13	48319532	48319720	48319432	48319820	RB1_2 (RB1 Int2-DMR)	14	CACTTGTGACTTGCTTTCCCCTTCTCAGGGCGCCAGCGCTCCTCTTGACCCCGCTTTTATTCTGTGGTGCTTCTGAAGGGCTGCAGGGGGCTGCTGGCTTCGGGCTGCCCTTGTTCTCCTGCTTGGTCGTGACCCTGGACTTGAGGCTTCTGGGCTGCACGTTCGTCTTTGCTAACCGGGGAGGTTTGCGAAAGGCGAACTCTTTATGGGCGCCCTTCAGACCCTGCCGATGCGCCACCTTTGCGGCTAGCTCTTCGTGGGATTTCAAGAGTGACTTGGTCGAATTTTCGTTTGGGTCTGGTTTTTTATCTATTGACCCCATCACATTTTTGGGTCGCATGCTATCTCTTCTCATTCAGAAGCTGTTCTATTTCCGCCTTAATGCTCTG
chr15	24954889	24955074	24954789	24955174	PWS/AS (SNURF TSS-DMR)	21	GCCCCCTCTCATTGCAACAGTGCTGTGGGGCCCTAGGGGTCCAGTAGCCCCCTCCCCCCAGGTCATTCCGGTGAGGGAGGGAGCTGGGACCCCTGCACTGCGGCAAACAAGCACGCCTGCGCGGCCGCAGAGGCAGGCTGGCGCGCATGCTCAGGCGGGGATGTGTGCGAAGCCTGCCGCTGCTGCAGCGAGTCTGGCGCAGAGTGGAGCGGCCGCCGGAGATGCCTGACGCATCTGTCTGAGGAGCGGTCAGTGACGCGATGGAGCGGGCAAGGTCAGCTGTGCCGGTGGCTTCTCTCAAGAGACAGCCTGGGGAGCGGCCACTTTTATTCATCAGATATTCCAAGTTTTTAGGACTTGGAGTACTGAATAAACGGAATTTGGGC
chr19	16555181	16555319	16555081	16555419	SLC35E1 methylated control	8	CCCTTCCTTTTCTGACTTCCTGGGTGTTGGGGGGCCGGCTTCCTTCCCTGCCCAGCCTCTCAGACTCTCACCTTGTTATAGAGGAAGACCCCCAGGATGGCGGTCATCATGCCCAGGACGTTGGTGCTGGTGACTGGGTTGCGCAGCATGATCAGGGACACCGTGATGACCATGATTCTTTTGGTGGCATTGGCGACCGAGTAGCTCAGGGGGCTAACGAGGTTGAGGATGCTGAAGGCGATAACATTCTGGGCAAAGTTACAGAAGCCGCTGACAGCCAGGAGCAGGAGCGTCCAGGGCCACTGGTAGACGTAGGTCTGCAGAGACCGGAAGGTAAAG
chr19	56837540	56837660	56837440	56837760	PEG3 (PEG3 TSS-DMR)	10	TCACTTAAAATCCCACCTTTCCCCAAATCTCTTAAAACGTCTGAGTTTGGCCTTGGATTCCACTTTTCTGCTCACTGACCCAAGGCTGCACAGCTGAACCCGCCCGCTTCCCGAGGCCTGGCTTTGGCGCCCCCTGGAGGAAGTAAGGCGCCACCAGCCATGAGGGCACGCTGCCCAAGATAGCGGGGGTAGGGCTCAGCTGGCACGCCAGTGCAGCCCGCGGTCACTCAGGAAGGCTCCAGTGCAGGCCCCACCCATGAACCGGCAAAGATGGCACAGAATGAATGAACACGGCTCTACGGCCCTGCCTACCTTGAAATC
chr20	58851675	58851803	58851575	58851903	GNAS (GNAS-AS1 TSS-DMR)	12	TTCCAATCCCTCTGCAGACCCCAGACCAGAGCATAGCATGTGCACACATCAAGGCCACCAGGTGGTGTGGGCATTTACCTTTGGCTAGCTCTGAGCTCACCGCAGCATGGTAGCGGGAGCGCAGCTGCGCGGGCAACCGCCGGGTTTGTGGCCGGTTGGCGGGCTCAGTGCCGCCTCAGTGGGCTCTAGCAGTAGAAAAGTAAAGCGACTACCCTAAGATACCCAGAGCGAGAGGAGAGGGGCTAGAAGGGTGCTGGAGGCAGGCTGTAGTGGGGCTAAAGGAGCTGACTGACCAGCGCTGCGGCCGGTGCCCGAAGCAGCGAGCAGCG
Primer Design Parameters	Min	Opt	Max
Amplicon Size	150	-	300
Tm	50	55	62
Primer Size	15	20	24

### Sheet: Compare Tools
Tool	Input Format	Availability	Output	Batch Input	In-silico bisulfite conversion	Strand Specific Primer Design	Mapping to Reference Genome	Evaluation of Genomic Features	Exclude CpGs from Primers	Primer Blast	Extend Primer Sequece	Reference	Citation
AmpliconDesign	Genome Coordinate, FASTA, Illumina CpG probe name	Web Server	Web-Report, csv, html-Report	Yes	Yes	Yes	Yes	Yes	Yes	Yes	Yes	https://amplicondesign.dkfz.de/	-
PrimerSuite	FASTA	Web Server	Spreadsheet (XLSX)	Yes *	Yes	Yes	No	No	Yes	No	Yes (max. 20 nt)	http://www.primer-suite.com/	Lu et al., 2017
Bisearch	DNA Sequence	Web Server	Web-Report	No	Yes	Yes	Yes	No	Yes	Yes	No	http://bisearch.enzim.hu	Arányi et al., 2006
Bisulfite Primer Seeker	DNA Sequence	Web Server	E-Mail	No	NOT WORKING	NOT WORKING	NOT WORKING	NOT WORKING	NOT WORKING	NOT WORKING	NOT WORKING	https://www.zymoresearch.de/pages/bisulfite-primer-seeker	-
Epi-Designer	DNA Sequence	Web Server	Web-Report, .txt	Yes	Yes	Yes	No	CpG Island	Yes	No	No	https://www.epidesigner.com/start3.html	-
Kismeth	FASTA	Web Server	Web-Report	No	Yes	Yes	No	No	No	No	No	http://katahdin.mssm.edu/kismeth	Gruntman et al., 2008
MethPrimer	DNA Sequence	Web Server	Web-Report	No	Yes	No	No	CpG Island	Yes	No	No	http://www.urogene.org/methprimer/index.html	Li and Dahiya, 2002
BisPrimer	FASTA	Windows Software	-	-	-	-	-	-	-	-	-	https://www.ibp.cz/local/software/BisPrimer/	Kovacova and Janousek, 2012
MethylPrimer Express	FASTA	Windows Software (2000 & XP)	-	-	-	-	-	-	-	-	-	https://www.thermofisher.com/order/catalog/product/4376041#/4376041	-

### Sheet: AmpliconDesign
Tool	AmpliconDesign
Website	https://amplicondesign.dkfz.de/
PMID	This study
Steps_Number	Step	Tool	Time [sec]
#1	DesignPrimer	AmpliconDesign	35
#2	Download Report	AmpliconDesign	2
#3	Format final table	Excel	106.9
			143.9
Amplicon	Implicon Range	#Implicon CpGs	Input Chromosome	Input Start	Input End	AmpliconRegion (0-based)	Strand	PrimerFwd	PrimerRev	TMfwd	Tmrev	#CpGs reported	AmpliconSize	ImpliconCovered
#1	chr1:68050055-68050135	8	chr1	68049955	68050235	chr1:68049999-68050212	-	TGAAAGTAAGATTGAAATGGG	CAaaCCACCTaaCCTCAaaC	54502	54713	10	212	yes
#2	chr1:68051460-68051544	6	chr1	68051360	68051644	chr1:68051365-68051521	-	GGtTAtTGGAGttAGAtttTtAAt	aAAaACATAAACAaACACTTCAC	52369	53036	4	155	partial
#3	chr2:206257411-206257639	12	chr2	206257311	206257739	chr2:206257372-206257671	+	tttTTGTGGtTtTTGTtTGA	CACAaTTCCCCTaCACACTC	54334	55412	12	300	yes
#4	chr3:181712902-181713043	14	chr3	181712802	181713143	chr3:181712877-181713073	+	TGATGtAGGAttAGtTGGGtT	aCCAAaAaCCATaCCAaaaa	53784	54685	14	197	yes
#5	chr4:88697614-88697769	16	chr4	88697514	88697869	chr4:88697573-88697830	+	TtTtTGtAGGGGTtTGGG	aCAAaATCTCTCTaaACCAaC	55915	50388	18	258	yes
#6	chr6:3848861-3849001	7	chr6	3848761	3849101	chr6:3848761-3849031	-	tTGTGGttAtttAGAGAGttTTGt	TCAaTaTCCCATaaTTATTAaAaC	54255	51683	9	269	yes
#7	chr6:144007130-144007295	9	chr6	144007030	144007395	chr6:144007048-144007315	+	GtAAtTGtTGGATtAGGAAAtA	TaaTCCCCTAAaTCCTCCC	50692	55501	13	268	yes
#8	chr6:160006385-160006528	11	chr6	160006285	160006628	chr6:160006400-160006564	+	GAtAGTGGGAGtTGTttAGGt	CAACACCCAaaaTCTTTTCT	52.53	54365	8	165	yes
#9	chr7:50782213-50782406	32	chr7	50782113	50782506	chr7:50782191-50782431	+	ATAATAtTGTttTATGGtTGGt	aCTCTCCAaaTACTCAaaTaaaCT	50117	52665	32	241	yes
#10	chr7:94656774-94656955	13	chr7	94656674	94657055	chr7:94656740-94656981	+	AAAGGtTTGGGTTTttAGGA	aCCAaTTaTAaCTCCCATCAa	55467	53.75	13	242	yes
#11	chr7:130491295-130491427	18	chr7	130491195	130491527	chr7:130491195-130491465	-	ATGGGATGGttAtTATGGtt	CTCCCTCTTTCTTaTaCCTCTaaa	53338	54653	19	269	yes
#12	chr9:107488093-107488282	21	chr9	107487993	107488382	chr9:107488061-107488307	+	TTGGAGAGAATAAAGTttAGGTtt	aaaACCACCACTaACAaaTCTC	54926	55013	21	247	yes
#13	chr11:2002886-2003085	15	chr11	2002786	2003185	chr11:2002820-2003111	-	TTGtTGAttTtAttAAGGGAGG	CAAaCATCTCCTCCAATCTC	55211	54636	15	290	yes
#14	chr11:3827858-3827962	9	chr11	3827758	3828062	chr11:3827770-3827930	+	GGtTGGGtTtTtAGGTttTT	CTCTCCTACCCTCAaACCA	54934	55.19	6	161	partial
#15	chr13:48319000-48319175	16	chr13	48318900	48319275	chr13:48318958-48319210	+	GGGtTTGtAGAAAGGGAttT	aAAaCCAaTaaCCACCAAaa	54834	54685	16	253	yes
#16	chr13:48319532-48319720	14	chr13	48319432	48319820	chr13:48319532-48319766	-	tttAAAAATGTGATGGGGTt	aaaCTaCCCTTaTTCTCCTaCTT	54602	51901	13	233	yes
#17	chr15:24954889-24955074	21	chr15	24954789	24955174	chr15:24954866-24955103	+	GGGAGtTGGGAttttTGtAt	TCCCCAaaCTaTCTCTTaAaAa	55498	54953	21	238	yes
#18	chr19:16555181-16555319	8	chr19	16555081	16555419	chr19:16555153-16555318	+	TGTTATAGAGGAAGAtttttAGGA	aCCTTCAaCATCCTCAACC	53644	54809	7	166	yes
#19	chr19:56837540-56837660	10	chr19	56837440	56837760	chr19:56837441-56837692	-	GGGGttTGtAtTGGAGttTT	ACTTAAAATCCCACCTTTCC	55574	54834	11	250	yes
#20	chr20:58851675-58851803	12	chr20	58851575	58851903	chr20:58851593-58851802	-	TtTGGGTATtTTAGGGTAGTt	CCCAaACCAaAaCATAaCAT	52482	54944	11	208	partial

### Sheet: PrimerSuite
Tool	PrimerSuite
Website	http://www.primer-suite.com/
PMID	28117430
Steps_Number	Step	Tool	Time [sec]
#1	Append Input by 100bp	Excel	80
#2	Extract FASTA	SeqTailor (http://shiva.rockefeller.edu/SeqTailor/result_DNA.php)	36
#3.1	Design Primer (1-10)	PrimerSuite	51
#3.2	Design Primer (11-20)	PrimerSuite	32
#5	Format final table	Excel	461
			660
Amplicon	Implicon Range	#Implicon CpGs	Input Chromosome	Input Start	Input End	Amplicon Start [bp]	Amplicon Start [pos]	Amplicon End [pos]	Strand	PrimerFwd	PrimerRev	TMfwd	Tmrev	#CpGs reported	AmpliconSize	ImpliconCovered
#1	chr1:68050055-68050135	8	chr1	68049955	68050235	63	68050017	68050227	+	GGtTGAGGGGGAGGTG	aTaaAaTCATaTAaTaTaAAAaTAAaATTaAAA	55.84	55.297	10	211	yes
#2	chr1:68051460-68051544	6	chr1	68051360	68051644	5	68051364	68051571	-	CAaAAaACATAAACAaACACTTCAC	AGGGTTtTGttAGGATAGTAG	57.583	55.474	6	208	yes
#3	chr2:206257411-206257639	12	chr2	206257311	206257739	164	206257474	206257685	+	AGtTtAGGTGAGAtAtAGtAGAG	TAAAaaCTTaaCCCACAaTTCCC	57.512	57.512	8	212	partially
#4	chr3:181712902-181713043	14	chr3	181712802	181713143	75	181712876	181713072	+	tATGATGtAGGAttAGtTGGG	CAAaAaCCATaCCAaaaaTaCCC	55.474	57.512	14	197	yes
#5	chr4:88697614-88697769	16	chr4	88697514	88697869	-	-	-	-	-	-	-	-	-	-	-
#6	chr6:3848861-3849001	7	chr6	3848761	3849101	35	3848795	3849030	+	gGGGGAAAtTGtTGTATAGAA	CTaTaaCCACCCAaAaAaCCT	55.474	55.474	8	236	yes
#7	chr6:144007130-144007295	9	chr6	144007030	144007395	148	144007177	144007328	-	CATCAaAaAACATTTTATCTTTTCC	TtAtTGAGGTttTGGTttttTAAGT	55.943	55.943	6	152	partially
#8	chr6:160006385-160006528	11	chr6	160006285	160006628	117	160006401	160006575	+	GAtAGTGGGAGtTGTttAGG	TCTCCATCTaCAACACCCA	56.353	55.166	8	175	partially
#9	chr7:50782213-50782406	32	chr7	50782113	50782506	45	50782157	50782430	+	tATAATATTAAAtAATTAAGATTAAAAATGG	TCTCCAaaTACTCAaaTaaaCTC	56.419	55.729	32	274	yes
#10	chr7:94656774-94656955	13	chr7	94656674	94657055	-	-	-	-	-	-	-	-	-	-	-
#11	chr7:130491295-130491427	18	chr7	130491195	130491527	60	130491254	130491487	+	GGGGGtTTTGtTtTttTAATTGT	CCACCAAaCTAaTAAACAaATTC	55.729	55.729	18	234	yes
#12	chr9:107488093-107488282	21	chr9	107487993	107488382	74	107488066	107488304	+	AGAGAATAAAGTttAGGTttAGG	CCACCACTaACAaaTCTCTC	55.729	56.353	21	239	yes
#13	chr11:2002886-2003085	15	chr11	2002786	2003185	181	2002966	2003163	+	TtTGTGGGTGAAttttAGttAGG	CTaaAaaCTTCCCATTCAaTCTT	57.512	55.729	12	198	partially
#14	chr11:3827858-3827962	9	chr11	3827758	3828062	73	3827830	3827989	+	GTGGtAtAttTtTGGATGttAtTTG	AaTaAACCTaAACCTaTaaaACACT	57.583	55.943	9	160	yes
#15	chr13:48319000-48319175	16	chr13	48318900	48319275	67	48318966	48319233	-	CAaAAAaaaACCTaTTaCTaCCTTA	AtAGGAAAAtAtttAGtTAGAGGAA	55.943	55.943	16	268	yes
#16	chr13:48319532-48319720	14	chr13	48319432	48319820	54	48319485	48319749	+	tTTTTATTtTGTGGTGtTTtTGAAG	aaTCAATAaATAAAAAACCAaACCC	55.943	55.943	14	265	yes
#17	chr15:24954889-24955074	21	chr15	24954789	24955174	73	24954861	24955156	+	GAGGGAGGGAGtTGGG	CAaTACTCCAAaTCCTAAAAACT	55.84	55.729	22	296	yes
#18	chr19:16555181-16555319	8	chr19	16555081	16555419	66	16555146	16555349	-	TCTCACCTTaTTATAaAaaAAaACC	gGtTTtTGTAAtTTTGtttAGAATG	55.943	55.943	8	204	yes
#19	chr19:56837540-56837660	10	chr19	56837440	56837760	42	56837481	56837730	+	TGAGTTTGGttTTGGATTttAtTTT	TaTTCATTCATTCTaTaCCATCTTT	55.943	55.943	11	250	yes
#20	chr20:58851675-58851803	12	chr20	58851575	58851903	-	-	-	-	-	-	-	-	-	-	-

### Sheet: Bisearch
Tool	Bisearch
Website	http://bisearch.enzim.hu/
PMID	17022803
Steps_Number	Step	Tool	Time [sec]
#1	Append Input by 100bp	Excel	80
#2	Extract FASTA	SeqTailor (http://shiva.rockefeller.edu/SeqTailor/result_DNA.php)	36
#3.1	Design Primer 1	Bisearch	45.77
#3.2	Design Primer 2	Bisearch	11.81
#3.3	Design Primer 3	Bisearch	13.5
#3.4	Design Primer 4	Bisearch	12.92
#3.5	Design Primer 5	Bisearch	11.55
#3.6	Design Primer 6	Bisearch	12.85
#3.7	Design Primer 7	Bisearch	12.2
#3.8	Design Primer 8	Bisearch	11.94
#3.9	Design Primer 9	Bisearch	15.83
#3.10	Design Primer 10	Bisearch	12.32
#3.11	Design Primer 11	Bisearch	11.94
#3.12	Design Primer 12	Bisearch	14.75
#3.13	Design Primer 13	Bisearch	13.26
#3.14	Design Primer 14	Bisearch	11.55
#3.15	Design Primer 15	Bisearch	10.17
#3.16	Design Primer 16	Bisearch	11.6
#3.17	Design Primer 17	Bisearch	10.77
#3.18	Design Primer 18	Bisearch	11.81
#3.19	Design Primer 19	Bisearch	11.68
#3.20	Design Primer 20	Bisearch	12.2
#4	Format final table	Excel	846.86
			1243.28
Amplicon	Implicon Range	#Implicon CpGs	Input Chromosome	Input Start	Input End	Amplicon Start [bp]	Amplicon Start [pos]	Amplicon End [pos]	Strand	PrimerFwd	PrimerRev	TMfwd	Tmrev	#CpGs reported	AmpliconSize	ImpliconCovered
#1	chr1:68050055-68050135	8	chr1	68049955	68050235	79	68050034	68050169	+	AAGTTTTTAGGAATTAGAGG	CAACCACCAAAAAAAAA	56.4	54.8	8	135	yes
#2	chr1:68051460-68051544	6	chr1	68051360	68051644	30	68051390	68051543	+	GAAGATATGTAGATGGTAAA	CCCAAAAAATAAAAAACACC	53.1	58.1	5	153	partially
#3	chr2:206257411-206257639	12	chr2	206257311	206257739	61	206257372	206257574	+	GTTTTTGTGGTTTTTGT	TATCCTCTTCTCTCTAAAAT	54.4	55.4	6	202	yes
#4	chr3:181712902-181713043	14	chr3	181712802	181713143	66	181712868	181713083	+	AGTTATAGTATGATGTAGGA	ACCCATAAAACCAAAAA	52.7	54.7	14	215	yes
#5	chr4:88697614-88697769	16	chr4	88697514	88697869	50	88697564	88697808	+	TTTGGGGTATTTTTTGT	RAATACAAAACCTCTAC	54.7	51.5	17	244	yes
#6	chr6:3848861-3849001	7	chr6	3848761	3849101	53	3848814	3849032	+	AAGAGGTTAAATAAGTTGAG	TACTATAACCACCCAAAAAA	57.2	54.6	8	218	yes
#7	chr6:144007130-144007295	9	chr6	144007030	144007395	19	144007049	144007336	+	GTAATTGTTGGATTAGGAAA	CTAAAACCTCACTAAAATC	55.8	54.1	13	287	yes
#8	chr6:160006385-160006528	11	chr6	160006285	160006628	75	160006360	160006617	+	GTTTTTGTTTAGTGTTTT	TAATTCTTCTACCTACAAAC	54.9	52.9	12	257	yes
#9	chr7:50782213-50782406	32	chr7	50782113	50782506	85	50782198	50782428	+	ATTGTTTTATGGTTGG	CCAAATACTCAAATAAACTC	50.9	54.6	32	230	yes
#10	chr7:94656774-94656955	13	chr7	94656674	94657055	64	94656738	94656975	+	TTTAAAGGTTTGGGTTT	ATAACTCCCATCAATTTATC	55.5	54.3	13	237	yes
#11	chr7:130491295-130491427	18	chr7	130491195	130491527	51	130491246	130491509	+	TAAATAAAGGGGGTTTT	ACAACAAACTCTATTAAACC	55.0	56.0	18	263	yes
#12	chr9:107488093-107488282	21	chr9	107487993	107488382	69	107488062	107488319	+	TTGGAGAGAATAAAGTTTAG	AATAACAACAAAAAACCACC	55.2	57.7	21	257	yes
#13	chr11:2002886-2003085	15	chr11	2002786	2003185	78	2002864	2003146	+	GGGGTGAATTAAATATATAG	AATCTTAAATACCAACCTCA	55.9	55.1	17	282	yes
#14	chr11:3827858-3827962	9	chr11	3827758	3828062	40	3827798	3828058	+	TTTATTAGTAGGATGGGTAT	TTTCCCCAAAAAATACA	55.0	54.3	16	260	yes
#15	chr13:48319000-48319175	16	chr13	48318900	48319275	62	48318962	48319223	+	TTTGTAGAAAGGGATTTGT	ACCCAACTAAAAAAAAC	54.5	56.7	16	261	yes
#16	chr13:48319532-48319720	14	chr13	48319432	48319820	52	48319484	48319711	+	GTTTTTATTTTGTGGTGT	ACCAAATCACTCTTAAAATC	55.5	52.5	12	227	partially
#17	chr15:24954889-24955074	21	chr15	24954789	24955174	31	24954820	24955091	+	TTTAGGGGTTTAGTAGTTTT	TCTTAAAAAAAACCACC	58	54.1	22	271	yes
#18	chr19:16555181-16555319	8	chr19	16555081	16555419	9	16555090	16555369	+	TTTTGATTTTTTGGGTGTTG	TCCTACTCCTAACTATCAA	57.8	54.7	10	279	yes
#19	chr19:56837540-56837660	10	chr19	56837440	56837760	44	56837484	56837721	+	GTTTGGTTTTGGATTTT	ATTCTATACCATCTTTACC	54.2	53.3	11	237	yes
#20	chr20:58851675-58851803	12	chr20	58851575	58851903	64	58851639	58851870	+	GTGTGGGTATTTATTTTTG	CTAATCAATCAACTCCTTTA	54.8	54.4	12	231	yes

### Sheet: EpiDesigner
Tool	EpiDesigner
Website	http://www.epidesigner.com
PMID	-
Steps_Number	Step	Tool	Time [sec]
#1	Append Input by 100bp	Excel	80
#2	Extract FASTA	SeqTailor (http://shiva.rockefeller.edu/SeqTailor/result_DNA.php)	36
#3	Design Primer	EpiDesigner	75
#4	Select Primer/Create Download	EPiDesigner	373
#5	Format final table	Excel	168.66
			732.66
Amplicon	Implicon Range	#Implicon CpGs	Input Chromosome	Input Start	Input End	Amplicon Start [bp]	Amplicon Start [pos]	Amplicon End [pos]	Strand	PrimerFwd	PrimerRev	TMfwd	Tmrev	#CpGs reported	AmpliconSize	ImpliconCovered
#1	chr1:68050055-68050135	8	chr1	68049955	68050235	56	68050010	68050172	+	GGTTTTAGGTTGAGGGGGAG	CCACAACCACCAAAAAAAA	59	56	8	163	yes
#2	chr1:68051460-68051544	6	chr1	68051360	68051644	23	68051382	68051543	+	ATTTTATTGAAGATATGTAGATGG	CCCAAAAAATAAAAAACACCC	51	57	5	162	partially
#3	chr2:206257411-206257639	12	chr2	206257311	206257739	12	206257322	206257621	+	GTTTGTATTTAGGTGTTTTTTT	CATATCCCAAATAACTCCCC	50	55	9	300	yes
#4	chr3:181712902-181713043	14	chr3	181712802	181713143	73	181712874	181713084	+	AGTATGATGTAGGATTAGTTGGG	AACCCATAAAACCAAAAACCA	54	58	14	211	yes
#5	chr4:88697614-88697769	16	chr4	88697514	88697869	63	88697576	88697830	+	TTTGTAGGGGTTTGGGGTTT	CAAAATCTCTCTAAACCAACTC	60	52	18	255	yes
#6	chr6:3848861-3849001	7	chr6	3848761	3849101	42	3848802	3849026	+	ATTGTTGTATAGAAGAGGTTAAAT	AACCACCCAAAAAACCTTACAA	50	59	8	225	yes
#7	chr6:144007130-144007295	9	chr6	144007030	144007395	18	144007047	144007339	+	GTGTAATTGTTGGATTAGGAAA	TTTCTAAAACCTCACTAAAATCCT	53	54	13	293	yes
#8	chr6:160006385-160006528	11	chr6	160006285	160006628	76	160006360	160006566	+	GTTTTTGTTTAGTGTTTTTTAGA	ACAACACCCAAAATCTTTTCT	50	55	11	207	yes
#9	chr7:50782213-50782406	32	chr7	50782113	50782506	73	50782185	50782430	+	TGGTTATATAATATTGTTTTATGG	TCTCCAAATACTCAAATAAACTCC	50	55	32	246	yes
#10	chr7:94656774-94656955	13	chr7	94656674	94657055	39	94656712	94656981	+	TTTTAAAATAAATGGGGAAA	CCAATTATAACTCCCATCAA	51	52	13	270	yes
#11	chr7:130491295-130491427	18	chr7	130491195	130491527	10	130491204	130491497	+	TTTTTGTGTTTTTGGGTTTTTG	ATTAAACCCACCACCAAACT	58	55	19	294	yes
#12	chr9:107488093-107488282	21	chr9	107487993	107488382	70	107488062	107488314	+	TTGGAGAGAATAAAGTTTAGGTTT	CAACAAAAAACCACCACTAACAA	54	58	21	253	yes
#13	chr11:2002886-2003085	15	chr11	2002786	2003185	155	2002940	2003153	+	ATTTGGTTTGGGAGATTTGG	CCCATTCAATCTTAAATACCAACC	58	59	13	214	partially
#14	chr11:3827858-3827962	9	chr11	3827758	3828062	34	3827791	3827992	+	TTTGGTGTTTATTAGTAGGATGGG	CACAATAAACCTAAACCTATAAA	58	50	9	202	yes
#15	chr13:48319000-48319175	16	chr13	48318900	48319275	59	48318958	48319238	+	TGGGTTTGTAGAAAGGGATTTG	AACCCACAAAAAAACACCCAA	60	61	16	281	yes
#16	chr13:48319532-48319720	14	chr13	48319432	48319820	62	48319493	48319749	+	TTGTGGTGTTTTTGAAGGGT	AATCAATAAATAAAAAACCAAACC	57	54	14	257	yes
#17	chr15:24954889-24955074	21	chr15	24954789	24955174	22	24954810	24955104	+	GTTGTGGGGTTTTAGGGGTT	TCCCCAAACTATCTCTTAAAAAAA	59	57	22	295	yes
#18	chr19:16555181-16555319	8	chr19	16555081	16555419	71	16555151	16555348	+	TTTTGTTATAGAGGAAGATTTTT	ACTTCTATAACTTTACCCAAAATA	51	50	8	198	yes
#19	chr19:56837540-56837660	10	chr19	56837440	56837760	39	56837478	56837643	+	GTTTGAGTTTGGTTTTGGATTTT	ACCAACTAAACCCTACCCCC	58	59	7	166	partially
#20	chr20:58851675-58851803	12	chr20	58851575	58851903	51	58851625	58851868	+	AAGGTTATTAGGTGGTGTGGG	AATCAATCAACTCCTTTAACCCC	57	59	12	244	yes

### Sheet: Kismeth
Tool	Kismeth
Website	http://www.epidesigner.com
PMID	18786255
Steps_Number	Step	Tool	Time [sec]
#1	Append Input by 100bp	Excel	80
#2	Extract FASTA	SeqTailor (http://shiva.rockefeller.edu/SeqTailor/result_DNA.php)	36
#3	Split Multi Fasta	faSplit	20
#4.1	Design Primer 1	Kismeth	38.57
#4.2	Design Primer 2	Kismeth	13.22
#4.3	Design Primer 3	Kismeth	7.2
#4.4	Design Primer 4	Kismeth	8.84
#4.5	Design Primer 5	Kismeth	8.7
#4.6	Design Primer 6	Kismeth	7.91
#4.7	Design Primer 7	Kismeth	9.44
#4.8	Design Primer 8	Kismeth	13.41
#4.9	Design Primer 9	Kismeth	9.96
#4.10	Design Primer 10	Kismeth	8.19
#4.11	Design Primer 11	Kismeth	8.5
#4.12	Design Primer 12	Kismeth	7.13
#4.13	Design Primer 13	Kismeth	8.58
#4.14	Design Primer 14	Kismeth	9.83
#4.15	Design Primer 15	Kismeth	10.16
#4.16	Design Primer 16	Kismeth	8.51
#4.17	Design Primer 17	Kismeth	7.14
#4.18	Design Primer 18	Kismeth	8.85									s
#4.19	Design Primer 19	Kismeth	7.71
#4.20	Design Primer 20	Kismeth	6.54
#5	Format final table	Excel	830.29
			1174.68
Amplicon	Implicon Range	#Implicon CpGs	Input Chromosome	Input Start	Input End	Forward Pos [bp]	Reverse Pos [bp]	Amplicon Start [pos]	Amplicon End [pos]	Strand	PrimerFwd	PrimerRev	TMfwd	Tmrev	#CpGs reported	AmpliconSize	ImpliconCovered
#1	chr1:68050055-68050135	8	chr1	68049955	68050235	236	6	NA	NA	-	GTGTGAAAGTAAGATTGAAATGGG	CCCCCCCCCCCACTCCCCTCCAC	52.2	69.5	NA	207	NA
#2	chr1:68051460-68051544	6	chr1	68051360	68051644	206	6	NA	NA	-	GAGGGTTYGGYGAGGGTT	RAARACATAAACARACACTTCACT	54.8	52.2	NA	176	NA
#3	chr2:206257411-206257639	12	chr2	206257311	206257739	38	340	NA	NA	+	GAAGYTTGTTTATATGGGYAGGTG	CCCACARTTCCCCTRCACACTCTT	55.6	60.8	NA	278	NA
#4	chr3:181712902-181713043	14	chr3	181712802	181713143	4	276	NA	NA	+	TGGGYGYGGGYGTGAA	ACTTRACCACCRAACCCAT	53.6	51	NA	256	NA
#5	chr4:88697614-88697769	16	chr4	88697514	88697869	64	318	NA	NA	+	TGYAGGGGTYTGGGG	TCACCRCCACTTRCCRCATCC	50.1	60.2	NA	239	NA
#6	chr6:3848861-3849001	7	chr6	3848761	3849101	93	300	NA	NA	+	TGGGGGGYGAGTAGGGTT	CTTCTCRTRCCCAACTRTAAACAC	54.8	57.3	NA	189	NA
#7	chr6:144007130-144007295	9	chr6	144007030	144007395	134	338	NA	NA	+	GAAAAGYGTGAAAYATYAGAGAA	TCCTCCTCTAACCCCTCCCTCCCA	51.7	62.5	NA	181	NA
#8	chr6:160006385-160006528	11	chr6	160006285	160006628	110	282	NA	NA	+	GGGYGGGAYAGTGGGAG	CCACRATCATCCTTCTCCATCT	56.7	54.8	NA	155	NA
#9	chr7:50782213-50782406	32	chr7	50782113	50782506	140	369	NA	NA	+	GGYAGGYGGGYAGGGGG	CCCCRAARCCCTACCC	61.5	53.6	NA	212	NA
#10	chr7:94656774-94656955	13	chr7	94656674	94657055	101	358	NA	NA	+	GGGYTGTAGAYAGAGATGAG	CCACTRAARCRCCCATCC	53.8	54.8	NA	237	NA
#11	chr7:130491295-130491427	18	chr7	130491195	130491527	120	287	NA	NA	+	GAGYGGGGYTGYGAGGG	CTCTRTTRRACCCACCACCA	51.8	55.8	NA	150	NA
#12	chr9:107488093-107488282	21	chr9	107487993	107488382	51	279	NA	NA	+	GGAGGATGGGTYAGYGAATTGGAG	TCTCTCCCRCCCTRTCCCC	60.8	59.7	NA	204	NA
#13	chr11:2002886-2003085	15	chr11	2002786	2003185	100	309	NA	NA	+	YGATGTTAGTYGYATGAGTGT	CCCATCTTRCTRACCTCACCAA	52.4	56.7	NA	188	NA
#14	chr11:3827858-3827962	9	chr11	3827758	3828062	58	276	NA	NA	+	AYATYAGGGYAGTGGTGG	TTCCCCAAARARTACATCCCCACC	52.6	59	NA	200	NA
#15	chr13:48319000-48319175	16	chr13	48318900	48319275	22	239	NA	NA	+	AGGGAGTAGAAGYGTGGG	ACCATTCCCCACAARCTCCC	52.6	55.8	NA	177	NA
#16	chr13:48319532-48319720	14	chr13	48319432	48319820	73	256	NA	NA	+	TGAAGGGYTGYAGGGGG	ACCAARTCACTCTTRAAATCCCAC	54.2	55.6	NA	166	NA
#17	chr15:24954889-24955074	21	chr15	24954789	24955174	69	344	NA	NA	+	GGTGAGGGAGGGAGYTGGGA	CARTACTCCAARTCCTAAAAACTT	59.9	52.2	NA	255	NA
#18	chr19:16555181-16555319	8	chr19	16555081	16555419	19	218	NA	NA	+	YTGGGTGTTGGGGGG	CCTTCARCATCCTCAACCTC	50.1	53.8	NA	184	NA
#19	chr19:56837540-56837660	10	chr19	56837440	56837760	38	266	NA	NA	+	GTYTGAGTTTGGYYTTGGATT	RTTCATTCATTCTRTRCCATCTTT	52.4	52.2	NA	207	NA
#20	chr20:58851675-58851803	12	chr20	58851575	58851903	58	229	NA	NA	+	YAGGTGGTGTGGGYATTTA	CACCCTTCTARCCCCTCTCCTCTC	51	62.5	NA	152	NA

### Sheet: MethPrimer
Tool	MethPrimer
Website	http://www.urogene.org/methprimer/index.html
PMID	12424112
Steps_Number	Step	Tool	Time [sec]
#1	Append Input by 100bp	Excel	80
#2	Extract FASTA	SeqTailor (http://shiva.rockefeller.edu/SeqTailor/result_DNA.php)	36
#3.1	Design Primer 1	MethPrimer	30
#3.2	Design Primer 2	MethPrimer	12
#3.3	Design Primer 3	MethPrimer	13.12
#3.4	Design Primer 4	MethPrimer	11.99
#3.5	Design Primer 5	MethPrimer	11.33
#3.6	Design Primer 6	MethPrimer	11.08
#3.7	Design Primer 7	MethPrimer	11.33
#3.8	Design Primer 8	MethPrimer	12.21
#3.9	Design Primer 9	MethPrimer	11.6
#3.10	Design Primer 10	MethPrimer	11.41
#3.11	Design Primer 11	MethPrimer	10.76
#3.12	Design Primer 12	MethPrimer	11.42
#3.13	Design Primer 13	MethPrimer	12.46
#3.14	Design Primer 14	MethPrimer	11.28
#3.15	Design Primer 15	MethPrimer	11.86
#3.16	Design Primer 16	MethPrimer	11.6
#3.17	Design Primer 17	MethPrimer	12.76
#3.18	Design Primer 18	MethPrimer	11.19
#3.19	Design Primer 19	MethPrimer	11
#3.20	Design Primer 20	MethPrimer	11.46
#4	Format final table	Excel	819.88
			1187.74
Amplicon	Implicon Range	#Implicon CpGs	Input Chromosome	Input Start	Input End	Amplicon Start [bp]	Amplicon Start [pos]	Amplicon End [pos]	Strand	PrimerFwd	PrimerRev	TMfwd	Tmrev	#CpGs reported	AmpliconSize	ImpliconCovered
#1	chr1:68050055-68050135	8	chr1	68049955	68050235	58	68050012	68050172	+	TTTTAGGTTGAGGGGGAGGT	CCACAACCACCAAAAAAAA	59.8	56.9	8	161	yes
#2	chr1:68051460-68051544	6	chr1	68051360	68051644	27	68051386	68051542	+	TATTGAAGATATGTAGATGGTAAA	CCAAAAAATAAAAAACACCC	50.63	54	5	157	partially
#3	chr2:206257411-206257639	12	chr2	206257311	206257739	63	206257373	206257621	+	TTTTTGTGGTTTTTGTTTGATTTA	CATATCCCAAATAACTCCCC	57.8	55.8	9	249	partially
#4	chr3:181712902-181713043	14	chr3	181712802	181713143	76	181712877	181713078	+	ATGATGTAGGATTAGTTGGGTTAT	TAAAACCAAAAACCATACCAAAAA	55.0	58.8	14	202	yes
#5	chr4:88697614-88697769	16	chr4	88697514	88697869	76	88697589	88697789	+	GGGGTTTTTTAGTTATTTGATTAG	AAACCCTCCTAAACCTCTAC	54.7	51.7	16	201	yes
#6	chr6:3848861-3849001	7	chr6	3848761	3849101	56	3848816	3849021	+	GAGGTTAAATAAGTTGAGTGTAGG	CCCAAAAAACCTTACAACAC	53.4	54.7	8	206	yes
#7	chr6:144007130-144007295	9	chr6	144007030	144007395	19	144007048	144007340	+	TGTAATTGTTGGATTAGGAAATA	CTTTCTAAAACCTCACTAAAATCC	53.4	54.9	13	293	yes
#8	chr6:160006385-160006528	11	chr6	160006285	160006628	116	160006400	160006606	+	GGATAGTGGGAGTTGTTTAGG	CCTACAAACAAAAATCAACCAC	55.3	56.2	9	207	partially
#9	chr7:50782213-50782406	32	chr7	50782113	50782506	78	50782190	50782427	+	ATATAATATTGTTTTATGGTTGG	CCAAATACTCAAATAAACTCC	50.1	50.9	32	238	yes
#10	chr7:94656774-94656955	13	chr7	94656674	94657055	75	94656748	94656981	+	TGGGTTTTTAGGATTAAGTTTAGA	CCAATTATAACTCCCATCAATTTA	55.65	56.4	13	234	yes
#11	chr7:130491295-130491427	18	chr7	130491195	130491527	55	130491249	130491497	+	ATAAAGGGGGTTTTGTTTTTTTAA	ATTAAACCCACCACCAAACTAATA	58.47	57.93	18	249	yes
#12	chr9:107488093-107488282	21	chr9	107487993	107488382	74	107488066	107488257	+	AGAGAATAAAGTTTAGGTTTAGGA	AAAAACTCTCCCACATAAAAC	52.2	52.75	17	192	partially
#13	chr11:2002886-2003085	15	chr11	2002786	2003185	155	2002940	2003105	+	ATTTGGTTTGGGAGATTTGG	AACCTCACCAAAAAAAACCC	58.74	57.93	11	166	partially
#14	chr11:3827858-3827962	9	chr11	3827758	3828062	81	3827838	3827988	+	TTTTTGGATGTTATTTGTGT	ATAAACCTAAACCTATAAAACACT	50.6	50.1	9	151	yes
#15	chr13:48319000-48319175	16	chr13	48318900	48319275	106	48319005	48319202	+	GGGTAGTTTTGGAAATGTTTAAGA	AACCACCAAAACCACAAACC	57.8	59.5	15	198	partially
#16	chr13:48319532-48319720	14	chr13	48319432	48319820	140	48319571	48319765	+	TTTGAGGTTTTTGGGTTGTA	CCCAAAAATATAATAAAATCAATA	55.7	51.9	12	195	partially
#17	chr15:24954889-24955074	21	chr15	24954789	24955174	80	24954868	24955105	+	GGAGTTGGGATTTTTGTATTG	CTCCCCAAACTATCTCTTAAAAAA	56.14	57.28	21	238	yes
#18	chr19:16555181-16555319	8	chr19	16555081	16555419	81	16555161	16555348	+	GAGGAAGATTTTTAGGATGG	ACTTCTATAACTTTACCCAAAATA	53.06	50.88	8	188	yes
#19	chr19:56837540-56837660	10	chr19	56837440	56837760	129	56837568	56837760	+	GTTTTTTGGAGGAAGTAAGG	AATTTCAAAATAAACAAAACC	53.26	50.73	9	193	partially
#20	chr20:58851675-58851803	12	chr20	58851575	58851903	62	58851636	58851840	+	GTGGTGTGGGTATTTATTTTTGGT	AACCTACCTCCAACACCCTTCTAA	60.15	61.4	12	205	yes
